# Ancient DNA Reveals China as a Historical Genetic Melting Pot in Tiger Evolution

**DOI:** 10.1101/2022.09.14.507899

**Authors:** Xin Sun, Yue-Chen Liu, Mikhail P. Tiunov, Dmitry O. Gimranov, Yan Zhuang, Yu Han, Carlos A. Driscoll, Yu-Hong Pang, Chunmei Li, Yan Pan, Marcela Sandoval Velasco, Shyam Gopalakrishnan, Rui-Zheng Yang, Bao-Guo Li, Kun Jin, Xiao Xu, Olga Uphyrkina, Yan-Yi Huang, Xiao-Hong Wu, M. Thomas P. Gilbert, Stephen J. O’Brien, Nobuyuki Yamaguchi, Shu-Jin Luo

## Abstract

The contrast between the tiger’s (*Panthera tigris*) 2-3 My age and extant tigers’ coalescence approximately 110,000 years ago suggests an ancient demographic bottleneck. Here we collected over 60 extinct specimens across mainland Asia and generated whole genome sequences from a 10,600-year-old Russian Far East (RFE) specimen (RUSA21, 8× coverage), 14 South China tigers (0.1-12×), three Caspian tigers (4-8×), plus 17 new mitogenomes. RUSA21 clustered within modern Northeast Asian phylogroups and partially derived from an extinct Late Pleistocene lineage. While some 8,000-10,000-year-old RFE mitogenomes are basal to all tigers, one 2,000-year-old specimen resembles present Amur tigers. The Caspian tiger likely dispersed from an ancestral Northeast Asian population and experienced gene flow from southern Bengal tigers. Lastly, genome-wide monophyly supported the South China tiger as a distinct subspecies, albeit with mitochondrial paraphyly, hence resolving its longstanding taxonomic controversy. The distribution of mitochondrial haplogroups corroborated by biogeographical modeling suggested Southwest China was a Late Pleistocene refugium for a relic basal lineage. As suitable habitat returned, Eastern China became a genetic melting pot to foster divergent lineages to merge into South China tigers and other subsequent northern subspecies to develop. Genomic information retrieved from ancient tigers hence sheds light on the species’ full evolutionary history leading to nine modern subspecies and resolves the natural history of surviving tigers.
