## Supplemental tables for "Ancient DNA Reveals China as a Historical Genetic Melting Pot in Tiger Evolution"

### Sheet: Table S1
Table S1. Detailed information of radioncarbon dating with ancient remains from the Russian Far East.
Sample ID	Geographical origin	Calibrated radio carbon dating*	Dating laboratory (Peking University)				Dating laboratory (Beta Analytic)
			Conventional radiocarbon age	Calibrated date (cal BP) 1σ (68.2%)	Calibrated date (cal BP) 2σ (95.4%)		Conventional radiocarbon age	Calibrated date (cal BP) 1σ (68.2%)	Calibrated date (cal BP) 2σ (95.4%)
RUSA0004	Tetukhinskaya, P. 4, hor. 20-30	8,570 ± 60 BP	7,790 ± 30 BP	8,595 BP (68.2%) 8,547 BP	8,633 BP (92.5%) 8,513 BP; 8,495 BP (2.9%) 8,478 BP
RUSA0006	Tetukhinskaya, P. 2, hor. 10-20	8,585 ± 45 BP	7,795 ± 25 BP	8,594 BP (68.2%) 8,552 BP	8,630 BP (95.4%) 8,539 BP
RUSA0012	Tetukhinskaya, P. 4, scree 0-40	8,650 ± 70 BP	7,850 ± 25 BP	8,637 BP (68.2%) 8,595 BP	8,716 BP (94.6%) 8,580 BP; 8,570 BP (0.8%) 8,562 BP		7,960 ± 30 BP	8,977 BP (35.5%) 8,880 BP; 8,870 BP (16.3%) 8,826 BP; 8,799 BP (15.1%) 8755 BP; 8,734 BP (1.4%) 8,729 BP	8,989 BP (92%) 8,697 BP; 8,674 BP (3.4%) 8,652 BP
RUSA0014	Tetukhinskaya, P. 6, hor. 0-20	8,590 ± 40 BP	7,810 ± 25 BP	8,603 BP (68.2%) 8,556 BP	8,632 BP (95.4%) 8,545 BP
RUSA0020	Letuchaya Mysh, P. 2, hor. 30-40	1,755 ± 60 BP	1,800 ± 20 BP	1,807 BP ( 6.8%) 1,795 BP; 1,783 BP (18.0%) 1,755 BP; 1,741 BP (43.4%) 1,700 BP	1,817 BP (87.3%) 1,694 BP; 1,653 BP (8.1%) 1,631 BP
RUSA0021	Letuchaya Mysh, P. 2, hor. 20-30	10,500 ± 100 BP	9,295 ± 30 BP	10,561 BP (52.2%) 10,487 BP; 10,459 BP (16.0%) 10,435 BP	10,582 BP (95.4%) 10,399 BP		9,490 ± 30 BP	10,782 BP (68.2%) 10,683 BP	10,795 BP (75.9%) 10,654 BP; 11,066 BP (9.4%) 11,017 BP; 11,009 BP (8.2%) 10,960 BP; 10,620 BP (1.3%) 10,605 BP; 10,861 BP (0.6%) 10,853 BP
RUSA0023	Letuchaya Mysh, P. 2, hor. 60-70	10,640 ± 80 BP	9,400 ± 30 BP	10,667 BP (68.2%) 10,584 BP	10,715 BP (95.4%) 10,557 BP
1. The age is rounded to the nearest 10 years and is reported as radiocarbon years before present (BP), “present" = 1950 AS.
2. Calibration was performed based on the IntCal13 atmospheric curve (REF) using OxCal v4.2.4 (REF).

### Sheet: Table S2
Table S2. Sample information and sequencing data from 63 tiger specimens newly added in this study.
Sample ID	Total bases sequenced (bp)	Unique mapped bases (bp)	Endogenous DNA content	Sequncing depth (fold)	Other ID	mtDNA code	mtDNA lineage	Sample age	Sample type	Geographic origin and sample age	Owner or source institution	Contact
I. South China tiger Panthera tigris amoyensis (N=32)
GERA0001	56369831700	7810791009	0.138563	3.26652	3305	AMO2	PTV	Historical (~100 y)	Bone	Hankou, Hubei Province, China (Type specimen, paratype), 1905	Musée zoologique de la ville de Strasbourg, France	Nobuyuki Yamaguchi, Marie-Dominique Wandhammer, Virginia Rakotondrahaja
GERA0002	5635233000	134766601	0.023915	-	3306	-	-	Historical (~100 y)	Bone	Hankou, Hubei Province, China (Type specimen, paratype), 1905	Musée zoologique de la ville de Strasbourg, France	Nobuyuki Yamaguchi, Marie-Dominique Wandhammer, Virginia Rakotondrahaja
GERA0003	18817741200	234860681	0.0124808	-	3307	AMO8	AMO	Historical (~100 y)	Bone	Hankou, Hubei Province, China (Type specimen, paratype), 1905	Musée zoologique de la ville de Strasbourg, France	Nobuyuki Yamaguchi, Marie-Dominique Wandhammer, Virginia Rakotondrahaja
GERA0004	62042809800	5633651977	0.0908027	2.35603	3308	AMO3	COR	Historical (~100 y)	Bone	Hankou, Hubei Province, China (Type specimen, paratype), 1905	Musée zoologique de la ville de Strasbourg, France	Nobuyuki Yamaguchi, Marie-Dominique Wandhammer, Virginia Rakotondrahaja
GERA0005	47293674200	1880643119	0.0397652	0.786496	3311	AMO2	PTV	Historical (~100 y)	Bone	Hankou, Hubei Province, China (Type specimen, holotype), 1905	Musée zoologique de la ville de Strasbourg, France	Nobuyuki Yamaguchi, Marie-Dominique Wandhammer, Virginia Rakotondrahaja
HNSD0001	68061351600	2576578554	0.0378567	1.07754	HNSD	AMO8	AMO	Historical (~100 y)	Skin	Yuelu Mountain, Hunan Province, China, 1955	Hunan Normal Unveristy, China	Youhui Shen, Shuanglin Xiang
SXXA0001	18078603600	1173827947	0.0649291	0.490902	Ptip121	AMO6	COR	Historical (~100 y)	Bone, tissue	Qinling, Shaanxi Province, China 1964	Shaanxi Institute of Zoology, China	Baoguo Li, Jiayan Wu, Chengli Feng
HPS	50524936200	12293534228	0.243316	5.14123	HPS	AMO7	AMO	Historical (~100 y)	Skin	Huping mountain, Hunan province, China	Chinese Academy of Forestry, China	Kun Jin, Lijin Liao
NGHE0001	4043119500	33207006	0.00821321	-	NGH1	-	-	Historical (~100 y)	Skin	Nangunhe, Yunnan Province, China, 1988	Nangunhe National Nature Reserve, China	Shaobin Yang, Bin Zhou, Zhisheng Wang
NGHE0002	54634361100	14386255166	0.263319	6.01642	NGH2	AMO10	AMO	Historical (~100 y)	Skin	Nangunhe, Yunnan Province, China, 1984	Nangunhe National Nature Reserve, China	Shaobin Yang, Bin Zhou, Zhisheng Wang
MAZA0002	33239139900	831944006	0.025029	0.347924	M2	AMO9	AMO	Historical (~100 y)	Tooth	Lincang river, Yunnan Province, China, 1981	Shanghai Science and Technology Museum, China	Ji Huang
YANG0007	37291556100	6556628540	0.175821	2.74202	Y7	AMO5	COR	Historical (~100 y)	Skin	Zhanjiang, Guangdong Province, China	Private collection	Ruizheng Yang
YANG0014	22693901400	3188446784	0.140498	1.33343	Y14	AMO4	COR	Historical (~100 y)	Skin	Fuzhou, Jiangxi Province, China	Private collection	Ruizheng Yang
YANG0003	13372666800	3109786360	0.232548	1.30053	Y3	-	JAX (Partial, PCR)	Historical (~100 y)	Skin	Fujian Province, China	Private collection	Ruizheng Yang
NYNM0003	33994758000	5286066845	0.155497	2.21066	45520, A3	AMO1	JAX	Historical (~100 y)	Bone	Fujian Province, China, 1919	American Museum of Natural History, USA	Eleanor Hoeger, Marisa Surovy, Neil Duncan, Sara Ketelsen
YANG0015	1902233700	11830572	0.00621931	-	Y15	-	-	Historical (~100 y)	Skin	Yangquan, Shanxi Province, China	Private collection	Ruizheng Yang
Pti-217	39123180900	27061616526	0.691703	11.3173	Studbook# 242	AMO6	COR	Fresh	Blood	Zoo born in the 1990s, with a wild-caught matrilineal ancestor from Fujian	Suzhou Zoo, China	Wenshi Pan
NYNM0002	-	-	-	-	45519, A2	-	JAX (Partial, PCR)	Historical (~100 y)	Bone	Fujian Province, China, 1919	American Museum of Natural History, USA	Eleanor Hoeger, Marisa Surovy, Neil Duncan, Sara Ketelsen
MAZA0017	-	-	-	-	M17	-	ALT (Partial, PCR)	Historical (~100 y)	Bone	China	Shanghai Science and Technology Museum, China	Ji Huang
MAZA0018	-	-	-	-	M18	-	COR (Partial, PCR)	Historical (~100 y)	Bone	China	Shanghai Science and Technology Museum, China	Ji Huang
MAZA0019	-	-	-	-	M19	-	ALT (Partial, PCR)	Historical (~100 y)	Tooth	China	Shanghai Science and Technology Museum, China	Ji Huang
MAZA0020	-	-	-	-	M20	-	ALT (Partial, PCR)	Historical (~100 y)	Bone	China	Shanghai Science and Technology Museum, China	Ji Huang
MAZA0021	-	-	-	-	M21	-	COR (Partial, PCR)	Historical (~100 y)	Bone	China	Shanghai Science and Technology Museum, China	Ji Huang
MAZA0023	-	-	-	-	M23	-	AMO (Partial, PCR)	Historical (~100 y)	Tooth	Lincang, Yunnan Province, China, 1981	Shanghai Science and Technology Museum, China	Ji Huang
MAZA0003	-	-	-	-	M3	-	ALT (Partial, PCR)	Historical (~100 y)	Tooth	Fuzhou, Fujian Province, China	Shanghai Science and Technology Museum, China	Ji Huang
MAZA0007	-	-	-	-	M7	-	ALT (Partial, PCR)	Historical (~100 y)	Bone	China	Shanghai Science and Technology Museum, China	Ji Huang
YANG0005	-	-	-	-	Y5	-	COR (Partial, PCR)	Historical (~100 y)	Tooth	Chenzhou, Hunan Province, China	Private collection	Ruizheng Yang
PTIP0067	-	-	-	-	P1	-	AMO (Partial, PCR)	Historical (~100 y)	Skin	Panzhihua, Sichuan Province, China	Sichuan Forestry and Grassland Bureau, China	Xiaodong Gu
YANG0018	-	-	-	-	Y18	-	COR (Partial, PCR)	Historical (~100 y)	Bone	Fuzhou, Jiangxi Province, China	Private collection	Ruizheng Yang
YANG0022	-	-	-	-	Y22	-	COR (Partial, PCR)	Historical (~100 y)	Skin	Guizhou Province, China	Private collection	Ruizheng Yang
YANG0016	-	-	-	-	Y16	-	COR (Partial, PCR)	Historical (~100 y)	Skin	Fuzhou, Jiangxi Province, China	Private collection	Ruizheng Yang
YANG0017	-	-	-	-	Y17	-	COR (Partial, PCR)	Historical (~100 y)	Skin	Fuzhou, Jiangxi Province, China	Private collection	Ruizheng Yang
II. Ancient Russian Far East (RFE) tiger specimens (N=25)
RUSA0001	988398900	43473	4.39833e-05	-	No 2325/446	-	-	Ancient (> 1,000 y)	Bone, phalanx	Tetukhinskaya Cave, Russia	Federal Scientific Center of the East Asia Terrestrial Biodiversity, Far Eastern Branch of Russian Academy of Sciences, Russia	Mikhail P. Tiunov, Olga Uphyrkina
RUSA0002	8125772700	991931	0.000122072	-	No 2325/459	-	-	Ancient (> 1,000 y)	Bone, mandible	Tetukhinskaya Cave, Russia	Federal Scientific Center of the East Asia Terrestrial Biodiversity, Far Eastern Branch of Russian Academy of Sciences, Russia	Mikhail P. Tiunov, Olga Uphyrkina
RUSA0003	1796878200	339214	0.00018878	-	No 2325/669	-	-	Ancient (> 1,000 y)	Tooth	Tetukhinskaya Cave, Russia	Federal Scientific Center of the East Asia Terrestrial Biodiversity, Far Eastern Branch of Russian Academy of Sciences, Russia	Mikhail P. Tiunov, Olga Uphyrkina
RUSA0004	1043180400	7632242	0.00731632	-	No 2325/684, RUSA04	-	-	Ancient (> 1,000 y)	Tooth	Tetukhinskaya Cave, Russia, ~8,570BP	Federal Scientific Center of the East Asia Terrestrial Biodiversity, Far Eastern Branch of Russian Academy of Sciences, Russia	Mikhail P. Tiunov, Olga Uphyrkina
RUSA0004 (Mt capture)	3022561500	168743	5.58278e-05	10.05 (Mt)		Ancient_MT2	ancient RFE	Ancient (> 1,000 y)	Tooth
RUSA0005	3043314600	191472	6.29156e-05	-	No 2325/297	-	-	Ancient (> 1,000 y)	Tooth	Tetukhinskaya Cave, Russia	Federal Scientific Center of the East Asia Terrestrial Biodiversity, Far Eastern Branch of Russian Academy of Sciences, Russia	Mikhail P. Tiunov, Olga Uphyrkina
RUSA0006	1078602900	7699669	0.00713856	-	No 2325/93, RUSA06	-	-	Ancient (> 1,000 y)	Tooth	Tetukhinskaya Cave, Russia, ~8,585BP	Federal Scientific Center of the East Asia Terrestrial Biodiversity, Far Eastern Branch of Russian Academy of Sciences, Russia	Mikhail P. Tiunov, Olga Uphyrkina
RUSA0006 (Mt capture)	3262914300	1579548	0.000484091	94.06 (Mt)		Ancient_MT2	ancient RFE	Ancient (> 1,000 y)	Tooth
RUSA0007	2478010800	7692836	0.00310444	-	No 2325/127	-	-	Ancient (> 1,000 y)	Bone, phalanx	Tetukhinskaya Cave, Russia	Federal Scientific Center of the East Asia Terrestrial Biodiversity, Far Eastern Branch of Russian Academy of Sciences, Russia	Mikhail P. Tiunov, Olga Uphyrkina
RUSA0008	19292236200	2451927	0.000127094	-	No 2325/34	-	-	Ancient (> 1,000 y)	Bone, atlas	Tetukhinskaya Cave, Russia	Federal Scientific Center of the East Asia Terrestrial Biodiversity, Far Eastern Branch of Russian Academy of Sciences, Russia	Mikhail P. Tiunov, Olga Uphyrkina
RUSA0009	3159750000	1772150	0.000560851	-	No 2325/532	-	-	Ancient (> 1,000 y)	Bone, metapodia	Tetukhinskaya Cave, Russia	Federal Scientific Center of the East Asia Terrestrial Biodiversity, Far Eastern Branch of Russian Academy of Sciences, Russia	Mikhail P. Tiunov, Olga Uphyrkina
RUSA0010	2863725300	4157513	0.00145178	-	No 2325/352	-	-	Ancient (> 1,000 y)	Milk tooth	Tetukhinskaya Cave, Russia	Federal Scientific Center of the East Asia Terrestrial Biodiversity, Far Eastern Branch of Russian Academy of Sciences, Russia	Mikhail P. Tiunov, Olga Uphyrkina
RUSA0011	2653206300	22236	8.3808e-06	-	No 2325/703	-	-	Ancient (> 1,000 y)	Tooth	Tetukhinskaya Cave, Russia	Federal Scientific Center of the East Asia Terrestrial Biodiversity, Far Eastern Branch of Russian Academy of Sciences, Russia	Mikhail P. Tiunov, Olga Uphyrkina
RUSA0012	2185160700	17791101	0.00814178	-	No 2325/704, RUSA12	-	-	Ancient (> 1,000 y)	Bone, pelvis	Tetukhinskaya Cave, Russia, ~8,650BP	Federal Scientific Center of the East Asia Terrestrial Biodiversity, Far Eastern Branch of Russian Academy of Sciences, Russia	Mikhail P. Tiunov, Olga Uphyrkina
RUSA0012 (Mt capture)	2328802500	754676	0.000324062	44.94 (Mt)		Ancient_MT2	ancient RFE	Ancient (> 1,000 y)	Bone, pelvis
RUSA0013	2750534100	13958	5.07465e-06	-	No 2325/705	-	-	Ancient (> 1,000 y)	Tooth	Tetukhinskaya Cave, Russia	Federal Scientific Center of the East Asia Terrestrial Biodiversity, Far Eastern Branch of Russian Academy of Sciences, Russia	Mikhail P. Tiunov, Olga Uphyrkina
RUSA0014	1971435600	12597421	0.00638997	-	No 2325/706, RUSA14	-	-	Ancient (> 1,000 y)	Bone, carpal	Tetukhinskaya Cave, Russia, ~8,590BP	Federal Scientific Center of the East Asia Terrestrial Biodiversity, Far Eastern Branch of Russian Academy of Sciences, Russia	Mikhail P. Tiunov, Olga Uphyrkina
RUSA0014 (Mt capture)	2499375300	593261	0.000237364	35.33 (Mt)		Ancient_MT2	ancient RFE	Ancient (> 1,000 y)	Bone, carpal
RUSA0015	2311634400	3943089	0.00170576	-	No 1	-	-	Ancient (> 1,000 y)	Tooth	Letuchaya Mysh Cave, Russia	Federal Scientific Center of the East Asia Terrestrial Biodiversity, Far Eastern Branch of Russian Academy of Sciences, Russia	Mikhail P. Tiunov, Olga Uphyrkina
RUSA0016	2407792800	4611233	0.00191513	-	No 2	-	-	Ancient (> 1,000 y)	Milk tooth	Letuchaya Mysh Cave, Russia	Federal Scientific Center of the East Asia Terrestrial Biodiversity, Far Eastern Branch of Russian Academy of Sciences, Russia	Mikhail P. Tiunov, Olga Uphyrkina
RUSA0017	2192184300	1030240	0.00046996	-	No 3	-	-	Ancient (> 1,000 y)	Tooth	Letuchaya Mysh Cave, Russia	Federal Scientific Center of the East Asia Terrestrial Biodiversity, Far Eastern Branch of Russian Academy of Sciences, Russia	Mikhail P. Tiunov, Olga Uphyrkina
RUSA0018	2470245900	5609627	0.00227088	-	No 4	-	-	Ancient (> 1,000 y)	Tooth	Letuchaya Mysh Cave, Russia	Federal Scientific Center of the East Asia Terrestrial Biodiversity, Far Eastern Branch of Russian Academy of Sciences, Russia	Mikhail P. Tiunov, Olga Uphyrkina
RUSA0019	5669787900	4055518	0.000715286	-	No 5	-	-	Ancient (> 1,000 y)	Tooth	Letuchaya Mysh Cave, Russia	Federal Scientific Center of the East Asia Terrestrial Biodiversity, Far Eastern Branch of Russian Academy of Sciences, Russia	Mikhail P. Tiunov, Olga Uphyrkina
RUSA0020	2480218500	35371124	0.0142613	-	No 6, RUSA20	-	-	Ancient (> 1,000 y)	Tooth	Letuchaya Mysh Cave, Russia, ~1,755BP	Federal Scientific Center of the East Asia Terrestrial Biodiversity, Far Eastern Branch of Russian Academy of Sciences, Russia	Mikhail P. Tiunov, Olga Uphyrkina
RUSA0020 (Mt capture)	2889491400	851031	0.000294526	50.68 (Mt)		Ancient_MT1	ALT	Ancient (> 1,000 y)	Tooth
RUSA0021	80398210500	19360052035	0.240802	8.09649	No 7, RUSA21	Ancient_MT3	ancient RFE	Ancient (> 1,000 y)	Bone, phalanx	Letuchaya Mysh Cave, Russia, ~10,500BP	Federal Scientific Center of the East Asia Terrestrial Biodiversity, Far Eastern Branch of Russian Academy of Sciences, Russia	Mikhail P. Tiunov, Olga Uphyrkina
RUSA0022	2499563100	485343	0.000194171	-	No 7	-	-	Ancient (> 1,000 y)	Bone, phalanx	Letuchaya Mysh Cave, Russia	Federal Scientific Center of the East Asia Terrestrial Biodiversity, Far Eastern Branch of Russian Academy of Sciences, Russia	Mikhail P. Tiunov, Olga Uphyrkina
RUSA0023	2201900400	14799913	0.00672143	-	No 8, RUSA23	-	-	Ancient (> 1,000 y)	Bone, phalanx	Letuchaya Mysh Cave, Russia, ~10,640BP	Federal Scientific Center of the East Asia Terrestrial Biodiversity, Far Eastern Branch of Russian Academy of Sciences, Russia	Mikhail P. Tiunov, Olga Uphyrkina
RUSA0023 (Mt capture)	3714029400	80196	2.15927e-05	4.78 (Mt)		Ancient_MT3	ancient RFE	Ancient (> 1,000 y)	Bone, phalanx
RUSA0024	1939388700	3030139	0.00156242	-	No 9	-	-	Ancient (> 1,000 y)	Cranium/milk tooth	Yunyh Speleologov Cave, Russia	Federal Scientific Center of the East Asia Terrestrial Biodiversity, Far Eastern Branch of Russian Academy of Sciences, Russia	Mikhail P. Tiunov, Olga Uphyrkina
RUSA0025	5101299600	5727002	0.00112266	-	-	-	-	Ancient (> 1,000 y)	Tooth	Cave Koridornaya, Russia	Federal Scientific Center of the East Asia Terrestrial Biodiversity, Far Eastern Branch of Russian Academy of Sciences, Russia	Mikhail P. Tiunov, Olga Uphyrkina
III. Caspian tiger P. t. virgata (N=6)
PTIP0072	65735629200	11431459212	0.173901	4.7807	1407, PTV02	PTV1	PTV	Historical (~100 y)	Skin	Amu-Darya, Uzbekistan	Zoological Museum, R.A.S., St. Petersburg, Russia	Nobuyuki Yamaguchi, Alexei Abramov
PTIP0073	130274418900	18670631172	0.143318	7.80817	s-33151, PTV06	PTV2	PTV	Historical (~100 y)	Tissue	Ili River, Kazakhstan, 1939	Zoological Museum, M.S.U., Moscow, Russia	Nobuyuki Yamaguchi, Igor Ya. Pavlinov
PTIP0074	76526374800	10258323300	0.13405	4.29	9391(8679), PTV17	PTV17	PTV	Historical (~100 y)	Skin	Fergana, Uzbekistan, 1903	Zoological Museum, R.A.S., St. Petersburg, Russia	Nobuyuki Yamaguchi, Alexei Abramov
PTIP0076	5253411600	10200000	0.0019416	-	9392(8678), PTV03	-	-	Historical (~100 y)	Skin	River Atrak, Turkmenistan	Zoological Museum, R.A.S., St. Petersburg, Russia	Nobuyuki Yamaguchi, Alexei Abramov
PTIP0089	3684061800	29321	7.95888e-06	-	7182(2225), PTV04	-	-	Historical (~100 y)	Tissue	Kurgan-Tyubinskaya, Tadjikistan, 1944	Zoological Museum, R.A.S., Novosibirsk, Russia	Nobuyuki Yamaguchi, Elena I. Zholnerovskaya, Natasha V. Lopatina
PTIP0084	3909599700	145040338	0.0370985	-	left*, PTV07	-	-	Historical (~100 y)	Skin	Lankaran, Azerbaijan, 1936-1942	Medical College, Baku, Azerbaijan	Carlos Driscoll

### Sheet: Table S3
Table S3. Enviroment variables included in MaxEnt modeling
Environment variable index	Detail of the variable
4	Temperature Seasonality (standard deviation ×100)
6	Min Temperature of Coldest Month
9	Mean Temperature of Driest Quarter
10	Mean Temperature of Warmest Quarter
11	Mean Temperature of Coldest Quarter
13	Precipitation of Wettest Month
16	Precipitation of Wettest Quarter
17	Precipitation of Driest Quarter
18	Precipitation of Warmest Quarter
19	Precipitation of Coldest Quarter

### Sheet: Table S4
Table S4. Suitable habitat for tigers under different climates
Habitat type from IUCN red list	Suitability	Importance	Habitat type during LGM	Habitat type at present
1.1. Forest - Boreal	Suitable	Yes	Open boreal woodlands	Boreal Forests/Taiga
1.4. Forest - Temperate	Suitable	Yes	Open boreal woodlands	Temperate broadleaf and mixed forests，Temperate coniferous forests
1.5. Forest - Subtropical/Tropical Dry	Suitable	Yes	Monsoon or dry forest，Tropical woodland	Tropical and subtropical dry broadleaf forests
1.6. Forest - Subtropical/Tropical Moist Lowland	Suitable	Yes	Tropical rainforest	Tropical and subtropical moist broadleaf forests
1.7. Forest - Subtropical/Tropical Mangrove Vegetation Above High Tide Level	Suitable	Yes	Tropical rainforest	Mangroves
1.9. Forest - Subtropical/Tropical Moist Montane	Marginal	Unkown	Montane tropical forest	-
3.5. Shrubland - Subtropical/Tropical Dry	Suitable	Yes	Tropical thorn scrub and scrub woodland	Tropical and subtropical grasslands, savannas, and shrublands
3.6. Shrubland - Subtropical/Tropical Moist	Suitable	Yes	Tropical thorn scrub and scrub woodland	Tropical and subtropical grasslands, savannas, and shrublands
4.5. Grassland - Subtropical/Tropical Dry	Marginal	Unkown	Tropical grassland	Tropical and subtropical grasslands, savannas, and shrublands
4.6. Grassland - Subtropical/Tropical Seasonally Wet/Flooded	Marginal	Unkown	Tropical grassland	Tropical and subtropical grasslands, savannas, and shrublands

### Sheet: Table S5
Table S5. Pairwise genetic differetiation (Fst) among modern and ancient tigers.
	AMO	ALT	COR	JAX	PTV	RUSA	SUM	TIG
AMO	-	0.45993	0.34525	0.3581	0.34389	0.24933	0.54472	0.42972
ALT	0.278	-	0.84717	0.68271	0.97059	0.71418	0.90697	0.96873
COR	0.108	0.284	-	0.59551	0.79991	0.63948	0.8259	0.83666
JAX	0.212	0.383	0.135	-	0.61614	0.49464	0.68197	0.62017
PTV	0.35	0.505	0.339	0.435	-	0.57931	0.87981	0.95714
RUSA	0.238	0.399	0.225	0.319	0.459	-	0.70094	0.59627
SUM	0.387	0.533	0.328	0.417	0.585	0.471	-	0.85069
TIG	0.222	0.385	0.175	0.266	0.385	0.315	0.416	-
1. Left below the diagonal : Fst result based on whole-genome sequencing data; Right above the diagonal: mitochondrial sequence Fst result
2. Abbreviation: AMO, P. t. amoyensis; ALT, P. t. altaica; COR, P. t. corbetti; JAX, P. t. jacksoni; PTV, P. t. virgata; RUSA, ancient Russian Far East population; SUM, P. t. sumatrae; TIG, P. t. tigris.
